# Extended snake venomics by top-down in-source decay: Investigating the newly discovered Anatolian Meadow viper subspecies, *Vipera anatolica senliki*

**DOI:** 10.1101/773606

**Authors:** Benjamin-Florian Hempel, Maik Damm, Mrinalini, Bayram Göçmen, Mert Karış, Ayse Nalbantsoy, R. Manjunatha Kini, Roderich D. Süssmuth

**Affiliations:** Department of Chemistry, Technical University Berlin, Straße des 17. Juni 124, 10623 Berlin, Germany; Department of Biological Sciences, National University of Singapore, 14 Science Drive 4, Singapore 117543; Department of Biology, Faculty of Science, Ege University, 35100 Bornova, Izmir, Turkey; Department of Bioengineering, Faculty of Engineering, Ege University, Bornova, 35100 Izmir, Turkey; Department of Chemistry and Chemical Process Technologies, Acıgöl Vocational High School of Technical Sciences, Nevşehir Hacı Bektaş Veli University, 50300 Nevşehir, Turkey

**Keywords:** Anatolian Meadow viper, Bottom-up, In-source decay, Intact mass profiling, Venomics, Transcriptomics, Proteomics, Top-down, *Vipera anatolica senliki*, *Viperidae*

## Abstract

Herein we report on the venom proteome of *Vipera anatolica senliki,* a recently discovered and hitherto unexplored subspecies of the critically endangered Anatolian Meadow viper endemic to the Antalya Province of Turkey. Integrative venomics, including venom gland transcriptomics as well as complementary bottom-up and top-down proteomic analyses, were applied to fully characterize the venom of *V. a. senliki*. Furthermore, the classical top-down venomics approach was extended to elucidate the venom proteome by an alternative in-source decay (ISD) proteomics workflow using the reducing matrix 1,5-diaminonaphthalene (1,5-DAN). Top-down ISD proteomics allows for disulfide bond mapping as well as effective *de novo* identification of high molecular weight venom constituents, both of which are difficult to achieve by commonly established top-down approaches. Venom gland transcriptome analysis identified 42 venom transcript annotations from 13 venom toxin families. Relative quantitative snake venomics revealed snake venom metalloproteinases (svMP, 42.9%) as the most abundant protein family, followed by several less dominant toxin families. Online mass profiling and top-down venomics provide a detailed insight into the venom proteome of *V. a. senliki* and facilitates a comparative analysis of venom variability for the closely related subspecies, *V. a. anatolica*.

TOC Figure.
