## Supplementary Tables for "Extended snake venomics by top-down in-source decay: Investigating the newly discovered Anatolian Meadow viper subspecies, *Vipera anatolica senliki*"

### Sheet: Table 1 - Venom proteome
Table 1. Venom proteins and peptides identified from Vipera anatolica senliki. Assignment of venomic components by crude venom intact mass profiling (IMP, method A), IMP of a single RP-HPLC fraction with low molecular mass (method B) , bottom-up (BU, method C) and in-source decay annotation (ISD, method D). Fraction numbers are based on the RP-HPLC chromatogram (Figure 1). Annotation were perform…
RP-HPLC Fraction	Method	RT	SDS-PAGE Band	Mass [Da] (ESI-MS)Ɨ	Mass [kDa] (SDS-PAGE)	Transcriptome Hit	No. PSM Hit	No. de novo Hit	Protein Family
0	A	1.91	-	347.07	-	-	-	-	n/a peptide
1	B	5.65	-	187.07	-	-	-	-	n/a peptide
2	A; B	7.23	-	717.4	-	-	-	-	n/a peptide
3	A; B	24.11	-	443.22	-	-	-	1	svMP-i
4	A; B	26.75	-	1128.61	-	-	-	1	BPP
5	A; B	31.09	-	1128.61	-	-	-	1	BPP
6	A; B	33.01	-	808.39	-	-		-	n/a peptide
7	A; B	36.5	-	6738.95	-	-	-	1	KUN
8	A; B	37.69	-	6738.95	-	-	-	1	KUN
9	A; C	39.49	-	13982.8	14	1	2	1	DI
10	A; C	40.68	-	13999.8	14	1	2	1	DI
11	A; C; D	43.9	-	6630.92	-	1	1	-	KUN
12	A; C; D	45.82	-	6627.86	11	2	2	1	KUN
13	A; C	48.69-50.73	-	22467.3	27	-	-	1	n/a
14	A; C; D	54.06	14a	-	31	-	-	-	n/a
			14b	27372.7	25	-	1	2	PLA2
			14c	13639.9	14	-	5	4	PLA2
15	A; C; D	56.53	15a	22942.8	30	-	-	-	n/a
			15b	13639.9	15	-	4	2	PLA2
16	A; C; D	69.62	16a	-	55	13	13	4	CRISP
			16b	-	40	5	5	2	CRISP
			16c	24660.2	25	12	12	5	CRISP
			16d	18632.8	20	6	6	2	CRISP
			16e	13640	14	-	2	1	PLA2
			16f	12330.1	11	3	3	2	CRISP
			16g	8192.04	10	-	-	2	svMP/DI
17	C; D	71.58	17a	-	55	-	5	5	svMP
			17b	-	40	-	1	1	svMP
			17c	24660.1	25	7	7	2	CRISP
			17d	13639.9	15	-	2	1	PLA2
			17e	12308.1	10	-	-	2	DI
18	C; D	73.2	18a	-	60	-	1	-	LAAO
			18b	-	55	-	1	2	svMP
			18c	-	50	-	-	2	svMP
			18d	-	40	-	-	4	svMP
			18e	27493.7	35	1	5	2	svSP
			18f	24660.1	25	3	3	2	CRISP
			18g	13638.9	15	-	2	1	PLA2
19	A; C; D	74.73	19a	-	60	3	3	-	svSP
			19b	-	50	-	2	3	svMP
			19c	37748.4	40	-	3	3	svMP/svSP
			19d		35	-	4	4	svSP
			19e	12330.1	11	-	1	2	svMP/DI
			19f	10478.3	10	-	1	1	svMP/DI
20	A; C; D	75.7	20a	-	>200	1	3	2	svSP
			20b	-	>200	1	5	2	svSP
			20c	-	65	1	5	3	svMP/svSP
			20d	-	50	-	4	3	svMP/svSP
			20e	32234.3	35	1	8	4	svSP
21	A; C; D	76.8	21a	-	65	2	5	2	svMP/svSP
			21b	-	50	-	3	2	svMP/svSP
			21c	32889.5	40	2	10	3	svSP
			21d	10962.9	10	-	2	-	PLA2
22	A; C; D	77.48	22a	-	65	-	2	1	svMP/svSP
			22b	-	50			3	svMP
			22c	33,549.74#	40	1	8	4	svSP
			22d	24659.1	20	-	2	1	CTL
			22e	15070.7	15	-	3	5	CTL
			22f	-	-	-	-	-	n/a
23	A; C; D	79.04	23a	-	200	-	-	1	svMP
			23b	-	150	-	4	3	svMP
			23c	-	50	-	8	4	svMP
			23d	24,451.00#	20	-	3	3	CTL
			23e	13,665.80#	14	-	7	6	CTL
24	A; C; D	81.25	24a	-	200	-	-	4	svMP
			24b	-	150	-	1	2	svMP
			24c	-	70	-	4	4	svMP
			24d	-	50	-	4	5	svMP
			24e	-	40	-	-	5	svMP
			24f	-	35	-	11	4	svSP
			24g	-	14	-	5	4	CTL
25	C; D	82.81	25a	-	70	-	2	1	svMP
			25b	60,110.00#	60	-	3	4	svMP
			25c	-	50	-	3	3	svMP
			25d	36,165.00#	35	1	7	2	svSP
26	A; C	85.09	26a	64,698.00#	60	-	1	2	svMP
			26b	-	55	-	2	1	svMP
			26c	48,685.00#	50	-	4	4	CTL
27	A; C; D	90.36	27a	-	50	-	2	3	svMP
			27b	13,641.80#	15	-	4	5	CTL
28	A; C	96.77	28a	60,922.00#	60	8	12	4	svMP
			28b	19,383.60#	20	-	5	4	CTL
			28c	16,221.50#	15	-	4	5	CTL
29	C; D	100.28	29a	-	>200	-	-	4	svMP
			29b	-	200	-	-	4	svMP
			29c	-	150	-	-	3	svMP
			29d	-	50	2	4	5	svMP
			29e	-	30	-	1	-	CTL
30	C	102.26	30a	-	70	-	1	2	svMP
			30b	-	55	-	2	5	svMP
31	C; D	103.86	31a	-	70	-	3	3	svMP
			31b	-	55	-	1	6	svMP
32	C; D	104.22	32a	-	70	-	-	2	svMP
			32b	-	55	-	-	1	svMP
33	C; D	105.32	33a	-	55	1	2	4	svMP
			33b	-	35	-	1	1	svMP
			33c	-	15	-	3	3	CTL
34	C; D	107.15	34a	-	60	1	8	5	svMP
			34b	-	32	-	4	5	svMP
			34c	-	20	-	2	1	CTL
			34d	-	15	-	5	5	CTL
35	C; D	108.19		-	60	1	1	5	svMP
36	C	109.92	34a	-	70	1	2	4	svMP
			34b	-	60	-	2	4	CTL
			34c	-	15	-	6	4	CTL
						82	303	266

### Sheet: SI Table 1 - Venom proteome
Table 1. Venom proteins and peptides identified from Vipera anatolica senliki. Assignment of venomic components by crude venom intact mass profiling (IMP, method A), IMP of a single RP-HPLC fraction with low molecular mass (method B) , bottom-up (BU, method C) and in-source decay annotation (ISD, method D). Fraction numbers are based on the RP-HPLC chromatogram (Figure 1). Annotation were perform…
Peak	Method	RT	RT (ESI-MS)	Area [214 nm]	SDS-PAGE Band	SDS-PAGE Column Area %	Mass [Da] (ESI-MS)	Mass [kDa] (SDS-PAGE)	Protein Family	Sequence (de novo)	Prot-ID (blast)	E-value	Sequence (PSM)	Prot-ID (PSM)
0	A	2.03	1.91	72866.7	-	-	347.07	-	Unknown peptides	-	-	-	-	-
1	B	8.64	5.65	2103.3	-	-	187.07	-	Unknown peptides	-	-	-	-	-
2	A; B	11.7	7.23	15480.2	-	-	420.21; 514.32; 692.38; *717.40	-	Unknown peptides	-	-	-	-	-
3	A; B	21.52	24.11	32026.4	-	-	*443.22; 886.44	-	svMP-i	pEKW	-	-	-	-
4	A; B	25.63	26.75	2196.2	-	-	412.15; 429.17; 451.15; 485.13; 508.15; 531.11; 752.38; *1128.61	-	BPP	267.1-R-380.2-IPP	-	-	-	-
5	A; B	28.61	31.09	972.9	-	-	808.39; *1128.61; 1618.54; 3391.59; 4014.84	-	BPP	267.1-R-380.2-IPP	-	-	-	-
6	A; B	29.84	33.01	1831	-	-	*808.39; 1128.61; 3943.81; 4014.84; 7296.22	-	Unknown peptides	-	-	-	-	-
7	A; B	32.79	36.5	1579.5	-	-	*6737.95; 7280.21	-	KUN	-	-	-	-	-
8	A; B	34.34	37.69	403.5	-	-	3119.46; 3233.50; 3421.59; *6737.95; 7280.21; 13998.77	-	KUN	-	-	-	-	-
9	A; C	36.2	39.49	6560.1	-	-	6736.95; 13973.77; *13982.78; 14001.77	14	DI	FLNAGTICQYAR	APB93446.1	2e-07	FLNAGTICQYAR	TRINITY_DN37600_c0_g1_i1_len_310_SVMP_partial
										-	-	-	NSANPCCDPITCKPR	P0C6B0.1
10	A; C	37.6	40.68	3545.9	-	-	13999.75	14	DI	FLNAGTICQYAK	APB93446.1	3e-05	FLNAGTICQYAR	TRINITY_DN37600_c0_g1_i1_len_310_SVMP_partial
										-	-	-	NSANPCCDPITCKPR	P0C6B0.1
11	A; C; D	41.06	43.9	1427	-	-	6630.92	-	KUN	-	-	-	FFYGGCGGNANNFKTR*	TRINITY_DN44715_c0_g1_i1_len_508_KUN
12	A; C; D	42.96	45.82	3191.2	-	-	6627.86	11	KUN	NPASNKCKEFFYGGCGGNANNFKTR	P0DKL8.1	2e-21	NPASNKCKEFFYGGCGGNANNFKTR	TRINITY_DN44715_c0_g1_i1_len_508_KUN
										-	-	-	CKEFFYGGCGGNANNFK	TRINITY_DN44715_c0_g1_i1_len_508_KUN
										-	-	-	FYYNPASNK	TRINITY_DN44715_c0_g1_i1_len_508_KUN
13	A; C	46.29	48.69-50.73	749.1	-	-	1101.56; 22.467.34	27	n/a	YDYSDDFDL-838.84	XP_015669739.1	0.2	-	-
14	A; C; D	51.57	54.06	41720.4
					14a	1	-	31	n/a	-	-	-	-	-
					14b	6	27372.7	25	PLA2	CCFVHDCCYGR	ABU68548.1	5e-08	CCFVHDCCYGR	P31854.2
										VAALCFHEL-783.37	P84397.2	0.83	-	-
					14c	93	*13639.9	14	PLA2	YKTGKIALFSYSDYGCY	CAE47222.1	7e-13	YKTGKIALFSYSDYGCY	CAE47222.1
										-	-	-	KTGKIALFSYSDYGCY*	CAE47222.1
										CCFVHDCCYGR	ABU68548.1	5e-08	CCFVHDCCYGR	P31854.2
										VAAICFGENLNTYDKK	CAE47197.1	2e-11	VAAICFGENLNTYDKK	F8QN53.1
										AVCECDR	AJA90797.1	0.023	LTIYSYSFENGDIVCGGDDSCKRA	F8QN53.1
							11143.55; 11394.64		n/a	-	-	-	-	-
15	A; C; D	56.53	58.68	1034.1
					15a	26	22942.84	30	n/a	-	-	-	-	-
					15b	74	13639.9	15	PLA2	YKTGKIALFSYSDYGCY	CAE47222.1	7e-13	YKTGKIALFSYSDYGCY	CAE47222.1
										-	-	-	KTGKIALFSYSDYGCY*	CAE47222.1
										CCFVHDCCYGR	ABU68548.1	5e-08	CCFVHDCCYGR	P31854.2
										-	-	-	VAAICFGENLNTYDKK	F8QN53.1
16	A; C; D	69.62	71.46	55092.4
					16a	11	-	55	CRISP	KPEIQNEIIDLHNSLRRSVNPTA	XP_015678374.1	1e-18	KPEIQNEIIDLHNSLRRSVNPTA	TRINITY_DN8323_c0_g1_i1_len_755_CRISP_Partial
										-	-	-	KPEIQNEIIDLHNSLR	TRINITY_DN8323_c0_g1_i1_len_755_CRISP_Partial
										VLQVECGENLYMSTSPMK	AMB36337.1	3e-10	KPEIQNEIIDLHNSLRRW*	TRINITY_DN8323_c0_g1_i1_len_755_CRISP_Partial
										MEWYPEAAANAER	BAP39957.1	3e-09	VIGGIECGENIYMSTSPMK	TRINITY_DN8323_c0_g1_i1_len_755_CRISP_Partial
										SVDFDSESPR	P86537.1	2e-05	MEWYPEAAANAER	TRINITY_DN8323_c0_g1_i1_len_755_CRISP_Partial
													SVDFDSESPR	TRINITY_DN8323_c0_g1_i1_len_755_CRISP_Partial
										-	-	-	DFVYGQGASPANAVVGHYTQIVWYK	TRINITY_DN8323_c0_g1_i1_len_755_CRISP_Partial
										-	-	-	AVVGHYTQIVWYK	TRINITY_DN8323_c0_g1_i1_len_755_CRISP_Partial
										-	-	-	CIYDHSPR	TRINITY_DN8323_c0_g1_i1_len_755_CRISP_Partial
										-	-	-	IIDLHNSLR	TRINITY_DN8323_c0_g1_i1_len_755_CRISP_Partial
										-	-	-	NAVVGHYTQIVWYK	TRINITY_DN8323_c0_g1_i1_len_755_CRISP_Partial
										-	-	-	NEIIDLHNSLR	TRINITY_DN8323_c0_g1_i1_len_755_CRISP_Partial
										-	-	-	YTQIVWYK	TRINITY_DN8323_c0_g1_i1_len_755_CRISP_Partial
					16b	7	-	40	CRISP	MEWYPEAAANAER	BAP39957.1	3e-09	MEWYPEAAANAER	TRINITY_DN8323_c0_g1_i1_len_755_CRISP_Partial
										SVDFDSESPR	P86537.1	2e-05	SVDFDSESPR	TRINITY_DN8323_c0_g1_i1_len_755_CRISP_Partial
										-	-	-	DFVYGQGASPANAVVGHYTQIVWYK	TRINITY_DN8323_c0_g1_i1_len_755_CRISP_Partial
										-	-	-	KPEIQNEIIDLHNSLR	TRINITY_DN8323_c0_g1_i1_len_755_CRISP_Partial
										-	-	-	AVVGHYTQIVWYK	TRINITY_DN8323_c0_g1_i1_len_755_CRISP_Partial
					16c	73	24660.15	25	CRISP	KPEIQNEIIDLHNVTR	BAP39957.1	2e-08	KPEIQNEIIDLHNSLR	TRINITY_DN8323_c0_g1_i1_len_755_CRISP_Partial
										-	-	-	KPEIQNEIIDLHNSLRRW*	TRINITY_DN8323_c0_g1_i1_len_755_CRISP_Partial
										MEWYPEAAADAER	BAP39957.1	3e-08	MEWYPEAAANAER	TRINITY_DN8323_c0_g1_i1_len_755_CRISP_Partial
										SVDFDSESPR	P86537.1	2e-05	SVDFDSESPR	TRINITY_DN8323_c0_g1_i1_len_755_CRISP_Partial
										YTQIVWYK	BAP39957.1	0.0003	CIYDHSPR	TRINITY_DN8323_c0_g1_i1_len_755_CRISP_Partial
										186.1-NPTASNMLK	BAP39957.1	0.0008	-	-
										-	-	-	NAVVGHYTQIVWYK	TRINITY_DN8323_c0_g1_i1_len_755_CRISP_Partial
										-	-	-	AVVGHYTQIVWYK	TRINITY_DN8323_c0_g1_i1_len_755_CRISP_Partial
										-	-	-	GASPANAVVGHYTQIVWYK	TRINITY_DN8323_c0_g1_i1_len_755_CRISP_Partial
										-	-	-	KPEIQNEIIDLHNSLRR	TRINITY_DN8323_c0_g1_i1_len_755_CRISP_Partial
										-	-	-	DFVYGQGASPANAVVGHYTQIVWYK	TRINITY_DN8323_c0_g1_i1_len_755_CRISP_Partial
										-	-	-	KDFVYGQGASPANAVVGH	TRINITY_DN8323_c0_g1_i1_len_755_CRISP_Partial
										-	-	-	VIGGIECGENIYMSTSPMK	TRINITY_DN8323_c0_g1_i1_len_755_CRISP_Partial
					16d	1	18632.82	20	CRISP	MEWYPEAAADAER	BAP39957.1	3e-08	MEWYPEAAANAER	TRINITY_DN8323_c0_g1_i1_len_755_CRISP_Partial
										SVDFDSESPR	P86537.1	2e-05	SVDFDSESPR	TRINITY_DN8323_c0_g1_i1_len_755_CRISP_Partial
										-	-	-	KPEIQNEIIDLHNSLR	TRINITY_DN8323_c0_g1_i1_len_755_CRISP_Partial
										-	-	-	KPEIQNEIIDLHNSLRRW*	TRINITY_DN8323_c0_g1_i1_len_755_CRISP_Partial
										-	-	-	IIDLHNSLR	TRINITY_DN8323_c0_g1_i1_len_755_CRISP_Partial
										-	-	-	DFVYGQGASPANAVVGHYTQIVWYK	TRINITY_DN8323_c0_g1_i1_len_755_CRISP_Partial
					16e	1	13639.95	14	PLA2	CCFVHDCCYGR	ABU68548.1	5e-08	CCFVHDCCYGR	P31854.2
										-	-	-	VAAICFQKNMNTYNK	P31854.3
					16f	2	12330.07	11	svMP	LVIVVDHSMVEK	ADI47673.1	4e-06	-	-
										IVVDHSMVEK	ADI47673.1	3e-05	-	-
									CRISP	-	-	-	KPEIQNEIIDLHNSLR	TRINITY_DN8323_c0_g1_i1_len_755_CRISP_Partial
										-	-	-	KPEIQNEIIDLHNSLRRW*	TRINITY_DN8323_c0_g1_i1_len_755_CRISP_Partial
										-	-	-	MEWYPEAAANAER	TRINITY_DN8323_c0_g1_i1_len_755_CRISP_Partial
					16g	5	8192.04	10	svMP	LVIVVDHSMVEK	ADI47673.1	4e-06	-	-
										IVVDHSMVEK	ADI47673.1	3e-05	-	-
17	C; D	71.58	72.51-73.10	13140.9
					17a	54	-	55	svMP	VEIWRKKDLINVVSSSDNTLNSFG	Q7T046.1	6e-09	VEIWRKKDLINVVSSSDNTLNSFG	Q7T046.1
										SCVMSGVLSDQPSK	Q7LZ61.2	7e-07	LHSWVECESGECCDQCR	Q2UXQ5.2
										NPQCLLNKPLR	ADI47757.1	1e-06	NPQCILNKPLR	B7U492.1
										CPLTLYQCR	ADW54339.1	7e-05	CPLTLYQCR	Q2UXQ5.1
										AYIGTMCQPK	ADI47602.1	0.0003	VEIWRKKDLINVVSSSDNTLN*	ADI47725.1
					17b	17	-	40	svMP	ALFGPADAVAPDR	XP_015683146.1	0.055	YVEFVVVLDHGMYTKYKDNLDK	O42138.1
					17c	15	24.660.14	25	CRISP	MEWYPEAAANAER	BAP39957.1	3e-09	MEWYPEAAANAER	TRINITY_DN8323_c0_g1_i1_len_755_CRISP_Partial
										SVDFDSESPR	P86537.1	2e-05	SVDFDSESPR	TRINITY_DN8323_c0_g1_i1_len_755_CRISP_Partial
										-	-	-	AVVGHYTQIVWYK	TRINITY_DN8323_c0_g1_i1_len_755_CRISP_Partial
										-	-	-	DFVYGQGASPANAVVGHYTQIVWYK	TRINITY_DN8323_c0_g1_i1_len_755_CRISP_Partial
										-	-	-	IIDLHNSLR	TRINITY_DN8323_c0_g1_i1_len_755_CRISP_Partial
										-	-	-	KPEIQNEIIDLHNSLR	TRINITY_DN8323_c0_g1_i1_len_755_CRISP_Partial
										-	-	-	YTQIVWYK	TRINITY_DN8323_c0_g1_i1_len_755_CRISP_Partial
					17d	5	13639.91	15	PLA2	CCFVHDCCYGR	ABU68548.1	5e-08	CCFVHDCCYGR	P31854.2
										-	-	-	VAAICFQKNMNTYNK	P31854.3
					17e	9	12308.06	10	svMP	LVIVVDHSMVEK	ADI47673.1	4e-06	-	-
										IVVDHSMVEK	ADI47673.1	3e-05	-	-
18	C	73.2	74.52-74.88	7574.2
					18a	9	-	60	LAAO	-	-	-	DLKRTNCSYILNK	P0DI84.1
					18b	12	-	55	svMP	VPLVGVEIWDHR	ADI47619.1	0.0002	CPLTLYQCR	Q2UXQ5
										AYIGTMCQPK	ADW54356.1	0.0003	-	-
					18c	25	-	50	svMP	SSGDDTLDSFGEWR	ADI47643.1	6e-08	-	-
										VPLVGVEIWDHR	ADI47619.1	0.0002	-	-
					18d	47	-	40	svMP	500.24-CESGECCEQCR	XP_015681822.1	3e-07	-	-
										VPLVGVEIWDHR	ADI47619.1	0.0002	-	-
										ALFGPDAAVAPDR	BAP39943.1	0.0006	-	-
										MYLPLNIR	ADI47643.1	0.0009	-	-
					18e	3	27493.67	35	svSP	186.08-DKDLMLLR	JAV01824.1	0.081	WDKDIMLIR	TRINITY_DN15387_c1_g2_i4_len_7249_SP_Partial
										LMGWGTITTTK	AMB36342.1	3e-05	IMGWGTITTTK	A0A1I9KNP0.1
										-	-	-	TLCAGILQGGIDSCK	A0A1I9KNP0.1
										-	-	-	HAWCEALYPWVPADSR	Q9PT41.1
										-	-	-	FYCAGTLINQEWVLTAAR	A0A1I9KNP0.1
					18f	2	24660.13	25	CRISP	MEWYPEAAANAER	BAP39957.1	3e-09	MEWYPEAAANAER	TRINITY_DN8323_c0_g1_i1_len_755_CRISP_Partial
										SVDFDSESPR	P86537.1	2e-05	SVDFDSESPR	TRINITY_DN8323_c0_g1_i1_len_755_CRISP_Partial
										-	-	-	KPEIQNEIIDLHNSLR	TRINITY_DN8323_c0_g1_i1_len_755_CRISP_Partial
					18g	3	13638.91	15	PLA2	CCFVHDCCYGR	ABU68548.1	5e-08	CCFVHDCCYGR	F8QN53.1
										-	-	-	VAAICFGENLNTYDKK	F8QN53.1
18-22	D	73-78	-	-					svSP	FPVALHTARSKRFYCAG	Q9PT40.1	3e-12	FPVALHTARSKRFYCAG	VT_T0953_R_0_0019_L_1199_SP
									svMP	LVGVELWDH	P0C7B0.2	1.2	-	-
19	A; C; D	74.73	76.18-76.88	14881.3
					19a	19	-	60	svSP	-	-	-	WDKDIMLIR	TRINITY_DN15387_c1_g2_i4_len_7249_SP_Partial
										-	-	-	IMGWGTITTTK	Q9PT40.1
										-	-	-	TLCAGILQGGIDSCK	Q9PT40.1
					19b	32	-	50	svMP	SSGDDTLDSFGEWR	ADI47643.1	6e-08	FFYTPTDENIGMVDTGTKCGDK	Q8JIR2.1
										MYLPLNIR	ADI47643.1	0.0009	LHSWVECESGECCDQCR	Q8JIR2.1
										HSVALVEDYSPDLR	ADI47645.1	0.006	-	-
			3e-12	Q9PT40.1	19c	11	37748.44	40	svMP	SSGDDTLDSFGEWR	ADI47643.1	6e-08	-	-
										VPLVGVEIWDHR	ADI47619.1	0.0002	-	-
										HGVTLVEDYSPVER	ADI47638.1	0.003	-	-
									svSP	-	-	-	FYCAGTLINQEWVLTAAR	A0A1I9KNP0.1
										-	-	-	IMGWGTITTTK	A0A1I9KNP0.1
										-	-	-	TLCAGILQGGIDSCK	A0A1I9KNP0.1
					19d	29		35	svSP	FPDGLDKDIMLIR	P18965.2	7e-08	FPNGKDKDIMLIR	Q9PT41.1
										NIQNEDEQIR	XP_015671564.1	1e-05	-	-
										LMGWGTITTTK	AMB36342.1	3e-05	IMGWGTITTTK	A0A1I9KNP0.1
										WDKDIMLLR	ASX97876.1	0.0003	WDKDIMLIR	TRINITY_DN15387_c1_g2_i4_len_7249_SP_Partial
										-	-	-	HAWCEALYPWVPADSR	Q9PT41.1
					19e	5	12330.07	11	svMP	LVIVVDHSMVEK	ADI47673.1	4e-06	LVGVEIW*	P0C7B0.2
										IVVDHSMVEK	ADI47673.1	3e-05	-	-
					19f	5	10478.27	10	svMP	LVIVVDHSMVEK	ADI47673.1	4e-06	LVGVEIW*	P0C7B0.2
20	A; C	75.7	77.00-77.35	23643.3
					20a	1.6	-	>200	svSP	LTCAGILQGGIDTCK	AMB36345.1	1e-07	TLCAGILQGGIDSCK	A0A1I9KNP0.1
										615.30-LQGGIDSCK	AMB36342.1	0.002	IMGWGTITTTK	A0A1I9KNP0.1
										-	-	-	WDKDIMLIR	TRINITY_DN15387_c1_g2_i4_len_7249_SP_Partial
					20b	0.4	-	>200	svSP	LMGWGTITTTK	AMB36342.1	3e-05	IMGWGTITTTK	A0A1I9KNP0.1
										TLCAGILQGKDS	XP_015671555.1	9e-05	TLCAGILQGGIDSCK	A0A1I9KNP0.1
										-	-	-	FYCAGTLINQEWVLTAAR	A0A1I9KNP0.1
										-	-	-	VTYPDVPHCADINMFDYSVCQK	A0A1I9KNP0.1
										-	-	-	WDKDIMLIR	TRINITY_DN15387_c1_g2_i4_len_7249_SP_Partial
					20c	33	-	65	svMP	LVNTVNEMYLPLNIR	ADI47643.1	4e-10	-	-
										SSGDDTLDSFGEWR	ADI47643.1	6e-08	-	-
										427.24-VNEFYLPLNIR	ADI47635.1	5e-05	-	-
									svSP	-	-	-	TLCAGILQGGIDSCK	A0A1I9KNP0.1
										-	-	-	FYCAGTLINQEWVLTAAR	A0A1I9KNP0.1
										-	-	-	IMGWGTITTTK	A0A1I9KNP0.1
										-	-	-	VTYPDVPHCADINMFDYSVCQK	A0A1I9KNP0.1
										-	-	-	WDKDIMLIR	TRINITY_DN15387_c1_g2_i4_len_7249_SP_Partial
					20d	39	-	50	svMP	SSGDDTLDSFGEWR	ADI47643.1	6e-08	-	-
										DHNAQLLTAIDFDDKLGK	ADI47585.1	2e-05	-	-
										KGESNFYCR	ADI47577.1	0.002	-	-
									svSP	-	-	-	FYCAGTLINQEWVLTAAR	A0A1I9KNP0.1
										-	-	-	TLCAGILQGGIDSCK	A0A1I9KNP0.1
										-	-	-	IMGWGTITTTK	A0A1I9KNP0.1
										-	-	-	RGRGDSLHDYCTGVTPDCPR	Q6T6T3.1
					20e	26	32234.29	35	svSP	FPNKDKDIMLIR	Q9PT41.1	2e-06	WDKDIMLIR	TRINITY_DN15387_c1_g2_i4_len_7249_SP_Partial
										PNGLDKFDIMLIR	P18965.2	7e-06	TLCAGILQGGIDSCK	A0A1I9KNP0.1
										NIQNEDEQIR	XP_015671564.1	1e-05	FYCAGTLINQEWVLTAAR	A0A1I9KNP0.1
										LMGWGTITTTK	AMB36342.1	3e-05	IMGWGTITTTK	A0A1I9KNP0.1
										-	-	-	MFDYSVCQK	A0A1I9KNP0.1
										-	-	-	VIGGDECNINEHPFLVALHTAR	A0A1I9KNP0.1
										-	-	-	VTYPDVPHCADINMFDYSVCQK	A0A1I9KNP0.1
										-	-	-	EKFFCLSSK	A0A1I9KNP0.1
21	A; C	76.8	77.47-78.30	9106.8
					21a	42	-	65	svSP	LMGWGTITTTK	AMB36342.1	3e-05	IMGWGTITTTK	A0A1I9KNP0.1
										WDKDIMLLR	ASX97876.1	0.0003	WDKDIMLIR	TRINITY_DN15387_c1_g2_i4_len_7249_SP_Partial
										-	-	-	YSKCQRVHPELPAK	TRINITY_DN15387_c1_g2_i4_len_7249_SP_Partial
										-	-	-	FYCAGTLINQEWVLTAAR	A0A1I9KNP0.1
										-	-	-	TLCAGILQGGIDSCK	A0A1I9KNP0.1
					21b	30	-	50	svMP	SSGDDTLDSFGEWR	ADI47643.1	6e-08	-	-
										MYLPLNIR	ADI47643.1	0.0009	-	-
									svSP	-	-	-	FYCAGTLINQEWVLTAAR	A0A1I9KNP0.1
										-	-	-	IMGWGTITTTK	A0A1I9KNP0.1
										-	-	-	TLCAGILQGGIDSCK	A0A1I9KNP0.1
					21c	16	32889.5	40	svSP	FYCAGTLINQEWVLDKR	AMB36342.1	4e-10	FYCAGTLINQEWVLTAAR	A0A1I9KNP0.1
										WDKDIMLLR	ASX97876.1	0.0003	WDKDIMLIR	TRINITY_DN15387_c1_g2_i4_len_7249_SP_Partial
										PYGWGTITTTK	AMB36342.1	0.001	IMGWGTITTTK	A0A1I9KNP0.1
										-	-	-	TLCAGILQGGIDSCK	A0A1I9KNP0.1
										-	-	-	EKFFCLSSK	A0A1I9KNP0.1
										-	-	-	NVPNEDEQMR	A0A1I9KNP0.1
										-	-	-	VIGGDECNINEHPFLVALHTAR	A0A1I9KNP0.1
										-	-	-	VTYPDVPHCADINMFDYSVCQK	A0A1I9KNP0.1
										-	-	-	EQEEDEEEQLMIASMLGLR	TRINITY_DN68352_c0_g1_i1_len_1119_SP_Partial
										-	-	-	HAWCEALYPWVPADSR	Q9PT41.1
					21d	13	10962.85	10	PLA2	-	-	-	TLWIMAVLLVGVEGNLVQFETLIMKIAGR	D0UGJ0.1
										-	-	-	DLVQFGQMILKVAGR	P0DM49.1
									(svMP)	LVIVVDHSMVEK	ADI47673.1	4e-06
										IVVDHSMVEK	ADI47673.1	3e-05
22	A; C: D	77.48	78.53-79.47	7036.7
					22a	18	-	65	svMP	MYLPLNIR	ADI47673.1	0.0009	-	-
									svSP	-	-	-	IMGWGTITTTK	A0A1I9KNP0.1
										-	-	-	TLCAGILQGGIDSCK	A0A1I9KNP0.1
					22b	13	-	50	svMP	SSGDDTLDSFGEWR	ADI47643.1	6e-08	-	-
										HSVALVEDYSPVER	ADI47638.1	0.0003	-	-
										APISSMCQSK	AMB36352.1	0.004	-	-
									svSP				WDKDIMLIR	TRINITY_DN15387_c1_g2_i4_len_7249_SP_Partial
													IMGWGTITTTK	A0A1I9KNP0.1
													TLCAGILQGGIDSCK	A0A1I9KNP0.1
					22c	20	33549.74	40	svSP	LMGWGTITTTK	AMB36342.1	3e-05	IMGWGTITTTK	A0A1I9KNP0.1
										CAGILQGGIDSSSK	AMB36342.1	4e-05	TLCAGILQGGIDSCK	A0A1I9KNP0.1
										WDKDIMLLR	ASX97876.1	0.0003	WDKDIMLIR	TRINITY_DN15387_c1_g2_i4_len_7249_SP_Partial
										NMATSKTTSPYEWVLTAAR	ABU68558.1	0.009	FYCAGTLINQEWVLTAAR	A0A1I9KNP0.1
										-	-	-	VTYPDVPHCADINMFDYSVCQK	A0A1I9KNP0.1
										-	-	-	VIGGDECNINEHPFLVALHTAR	A0A1I9KNP0.1
										-	-	-	HTARSKRFY*	Q9PT40.1
										-	-	-	RSLVLLY*	AMB36343.1
					22d	4	24659.12	20	CTL	SPEEVDFMIK	AJO70722.1	0.0005	ADLVWIGLR	B0VXV0.1
										-	-	-	TTDNQWLR	B5U6Y6.1
					22e	26	15070.74	15	CTL	ANFVAELVTLTK	AMB36338.1	3e-06	TTDNQWLR	Q4PRC6.1
										HLATIEWLGK	B4XSZ1.1	3e-05	HLATIEWLGK	B4XSY7.1
										ADLVWIGLR	APB93444.1	0.0004	-	-
										SPEEVDFMIK	AJO70722.1	0.0005	-	-
										TWEDAENFPDAF	AMB36338.1	0.002	TWEDAEKFCNE	Q4PRC6.1
					22f	18	-	10	n/a	-	-		-	-
23	A; C; D	79.04	79.59-81.00	69029.1
									svSP	VAJHTARSKRFY	Q9PT40.1	7e-07	VALHTARSKRFY	VT_T0953_R_0_0019_L_1199_SP
					23a	2	-	200	svMP	YNSDLTVIR	ADI47687.1	0.012	-	-
					23b	2	-	150	svMP	IVVDHSMVTK	CAJ01687.1	4e-05	DLKRTNCSYILNK	P0DI84.1
										APISSMCQSK	AMB36352.1	0.004	LHSWVECESGECCDQCR	Q0NZX8.1
										HSVALVEDYS-481.27	ADI47645.1	0.043	VNGEPVVLYLEKNKQLFSK	Q2QA02.1
										-	-	-	FFYTPTDENIGMVDTGTKCGDK	Q8JIR2.1
					23c	80	-	50	svMP	HDNAQLLTAIDFDGSVIGK	AEJ31993.1	5e-11	LHSWVECESGECCDQCR	Q8JIR2.1
										SSGDDTLDSFGEWR	ADI47643.1	6e-08	DTLDSFGEWR	Q8JIR2.1
										LVIVVDHSMVTK	ADI47638.1	5e-07	FFYTPTDENIGMVDTGTKCGDK	Q8JIR2.1
										LNEFYLPLNIR	ADI47635.1	0.0006	EAHAVFKYENVEK	Q8JIR2.1
										-	-	-	AGAVCRAARTECDIPENCTDQS	Q3HTN2.1
										-	-	-	LQGEIYLIEPLKLRDSEAHAVFK	J3S830.1
										-	-	-	CPLTLYQCR	Q2UXQ5.1
										-	-	-	VNGEPVVLYLEKNKQLFSK	P0CB14.1
					23d	3	24451.00#	20	CTL	SPEEVDFMIK	AJO70722.1	0.0005	TTDNQWLR	I7ICN3.1
										ADLVWIGLR	APB93444.1	0.0004	ADLVWIGLR	B0VXV0.1
										TTDNQWLR	Q4PRC6.1	0.001	HLATIEWLGK	B4XSY7.1
					23e	13	13665.80#	14	CTL	TWEDAENFCQK	AMB36338.1	3e-07	KTWEDAEK	B4XSY7.1
										HLATIEWLGK	B4XSZ1.1	3e-05	HLATIEWLGK	B4XSY7.1
										ADLVWIGLR	APB93444.1	0.0004	ADLVWIGLR	B0VXV0.1
										SPEEVDFMIK	AJO70722.1	0.0005	GGHLISLK	B4XT05.1
										TTDNQWLR	Q4PRC6.1	0.001	TTDNQWLR	I7ICN3.1
										VFAELVTLTKPK	AMB36338.1	0.006	DQECLPGWSFYEGHCYK	B5U6Y7.1
										-	-	-	DQDCLPGWSFYEGHCYK	B4XSY7.1
24	A; C; D	81.25	81.11-81.82	42479.3
					24a	4	-	200	svMP	CWDTLDSFGEWR	XP_015681822.1	5e-07	-	-
										SSGDATLDSFGEWR	ADJ67475.1	2e-06	-	-
										LVIVVDHSMVEK	ADI47673.1	4e-06	-	-
										ALFGPADAVAPDR	XP_015683146.1	0.055	-	-
					24b	4	-	150	svMP	SSGDATLDSFGEWR	ADJ67475.1	2e-06	TCPTMNNQCIALFGPNAAVSQDACFQFNR	Q90ZI3.1
										LVIVVDHSMVEK	ADI47673.1	4e-06	-	-
					24c	9	-	70	svMP	SSDGDTLDSFGEWR	ADI47654.1	2e-07	CPLTLYQCR	Q2UXQ5.1
										LVIVVDHSMVEK	ADI47673.1	4e-06	NPQCILNKPLR	B7U492.1
										AYIGTMCQPK	ADW54356.1	0.0003	MIQVLLVTICLAVFPYQVSSK	Q7ZZM2.1
										VPLVGVELWDHR	ADI47619.1	0.006	NPQCILNKPLR	B7U492.1
					24d	71	-	50	svMP	SSDGDTLDSFGEWR	ADI47654.1	2e-07	TLDSFGEWR	Q2UXQ5.1
										LVIVVDHSMVEK	ADI47673.1	4e-06	CEACIMSAVISDKQSK	P17349.2
										VPLVGVEIWDHR	ADI47619.1	0.0002	CPLTLYQCR	Q2UXQ5.1
										IVDHVSMVEK	ADI47673.1	0.087	VHELVNTVNGFFRSKQDLIK	P0C7A9.1
										HSVALVEDYSVEPR	ADI47645.1	0.093	-	-
					24e	4	-	40	svMP	SSDGDTLDSFGEWR	ADI47654.1	2e-07	-	-
										LVIVVDHSMVEK	ADI47673.1	4e-06	-	-
										VPLVGVEIWDHR	ADI47619.1	0.0002	-	-
										ALFGPDAAVAPDR	XP_015683146.1	0.0006	-	-
										MYLPLNIR	ADI47643.1	0.0009	-	-
									(svSP)	-	-	-	IMGWGTITTTK	A0A1I9KNP0.1
										-	-	-	TLCAGILQGGIDTCK	E0Y419.1
					24f	2	-	35	svSP	LMGWGTITTTK	AMB36342.1	3e-05	IMGWGTITTTK	A0A1I9KNP0.1
										WDKDIMLLR	ASX97876.1	0.0003	WDKDIMLIR	TRINITY_DN15387_c1_g2_i4_len_7249_SP_Partial
										MRSLVLLYYPSQ	P81038.1	0.003	MRSLVLLYYPSQ	P81038.1
										-	-	-	EYTMWDKDIMLIR	E5AJX2.1
										MNASKTFQPYEWVLTAAR	BAP39909.1	0.031	FYCAGTLINQEWVLTAAR	A0A1I9KNP0.1
										-	-	-	TLCAGILQGGIDSCK	A0A1I9KNP0.1
										-	-	-	VIGGDECNINEHPFLVALHTAR	A0A1I9KNP0.1
										-	-	-	VTYPDVPHCADINMFDYSVCQK	A0A1I9KNP0.1
										-	-	-	VVCAGIWQGGK	E5AJX2.1
										-	-	-	VILPDVPHCANIEILK	E5AJX2.1
										-	-	-	FPNGLDKDIMLIR	P18964.1
					24g	6	-	14	CTL	TWEDAENFCQK	AMB36338.1	3e-07	DQDCLPGWSFYEGHCYK	B4XSY7.1
										HLATIEWLGK	B4XSZ1.1	3e-05	HLATIEWLGK	B4XSY7.1
										CELAYNFICQSR	B4XSZ1.1	4e-05	ADLVWIGLR	B0VXV0.1
										SPEEVDFMIK	AJO70722.1	0.0005	GGHLISLK	B4XT05.1
										-	-	-	TTDNQWLR	I7ICN3.1
25	C; D	82.81	81.94-82.87	29082.2
					-	-	-	-	svMP	VEIVIVVDHSMVKKYKG	Q9PWJ0.1	3e-10	ELVIVVDHRMVKKYKN	TRINITY_DN2248_c0_g1_i1_len_747_SVMP
					25a	5	-	70	svMP	VTSSGDDTLDSFGEWR	ADI47643.1	7e-10	CPLTLYQCR	Q2UXQ5.1
										-	-	-	FFYTPTDENIGMVDTGTKCGDK	Q8JIR2.1
					25b	49	60110.00#	60	svMP	SSGDDTLDSFGEWR	ADI47643.1	6e-08	YNSNVNTIR	C0HJU2.1
										LVIVVDHSMVTK	ADI47638.1	5e-07	VHELVNTVNGFFRSKQDLIK	P0C7A9.1
										326.20-LNEFYLPLNIR	ADI47635.1	0.0006	CPLTLYQCR	Q2UXQ5.1
										HSVALVEDYSQLDR	ADI47645.1	0.023	-	-
					25c	40	-	50	svMP	VTSSGDDTLDSFGEWR	ADI47643.1	7e-10	TDIVSPPACGNELLER	B8K1W0.1
										LVIVVDHSMVEK	ADI47673.1	4e-06	VHELVNTVNGFFRSKQDLIK	P0C7A9.1
										VPLVGVEIWDHR	ADI47619.1	0.0002	CPLTLYQCR	Q2UXQ5.1
					25d	6	36165.00#	35	svSP	TLCAGILQGGIDSCK	AMB36342.1	1e-09	TLCAGILQGGIDSCK	A0A1I9KNP0.1
										LMGWGTITTTK	AMB36342.1	3e-05	IMGWGTITTTK	A0A1I9KNP0.1
										-	-	-	FYCAGTLINQEWVLTAAR	A0A1I9KNP0.1
										-	-	-	EYTMWDKDIMLIR	E5AJX2.1
										-	-	-	VILPDVPHCANIEILK	E5AJX2.1
										-	-	-	VVCAGIWQGGK	E5AJX2.1
										-	-	-	WDKDIMLIR	TRINITY_DN15387_c1_g2_i4_len_7249_SP_Partial
26	A; C	85.09	84.28-86.06	598.2
					26a	21	64698.00#	60	svMP	LVIVVDHSMVTK	ADI47638.1	5e-07	LHSWVECESGECCEQCR	Q0NZX8.1
										CWDTLDSFGEWR	XP_015681822.1	2e-05	-	-
					26b	32	-	55	svMP	VPLVGVEMWVYK	ADW54336.1	0.032	CPLTLYQCR	Q2UXQ5.1
										-	-	-	QNGVTIPCARKIK	C5H5D2.1
					26c	47	48685.00#	50	CTL	HLATIEWLGK	B4XSZ1.1	3e-05	HLATIEWLGK	B4XSY8.1
										EFCAELVYFTGYR	P86970.2	0.0003	DQDCLPGWSFYEGHCYK	B4XSY7.1
										SPEEVDFMIK	AJO70722.1	0.0005	ADLVWIGLR	B0VXV0.1
										WTDDAEMFCR	Q6T7B7.1	0.003	TTDNQWLR	Q4PRC6.1
27	A; C; D	90.36	89.37-90.91	7165.6
					-	-	-	-	CRISP	KPEIQNEIIDLHNSLRR	XP_015678374.1	9e-13	KPEIQNEIIDLHNSLRR	TRINITY_DN8323_c0_g1_i1_len_755_CRISP
					-	-	-	-	svSP	VALHTARSKRFY	Q9PT40.1	7e-07	VALHTARSKRFY	VT_T0953_R_0_0019_L_1199_SP
					27a	92	-	50	svMP	VTSSDGDTLDSFGEWR	ADI47643.1	4e-08	LHSWVECESGKCCNQCR	B8K1W0.1
										SSGDDTLDSFGEWR	ADI47643.1	6e-08	FLTQRNPKCMINKPLR	Q2UXQ5.1
										LVIVVDHSMVTK	ADI47638.1	5e-07	-	-
					27b	8	13641.80#	15	CTL	ANFVAELVTLTK	AMB36338.1	3e-06	-	-
										HLATIEWLGK	B4XSZ1.1	3e-05	HLATIEWLGK	B4XSY7.1
										CELAYNFICQSR	B4XSZ1.1	4e-05	ADLVWIGLR	B5U6Y7.1
										SPEEVDFMIK	AJO70722.1	0.0005	DQECLPGWSFYEGHCYK	C0HKZ7.1
										TWEDAENFQCK	AMB36338.1	0.002	TTDNQWLR	B5U6Y6.1
28	A; C	96.77	95.77	21672.4
					28a	72	60922.00#	60	svMP	ATVAEDSCFQENLK	ADI47635.1	5e-09	HDNAQLLTGMR	TRINITY_DN2248_c0_g1_i1_len_747_SVMP_Partial
										LYEMVNTLNVVFR	AMB36352.1	7e-08	SVGLIQYDSTTNLR	TRINITY_DN2248_c0_g1_i1_len_747_SVMP_Partial
										FVIVVDHSMVTK	ADI47655.1	1e-06	CILNPPLRK	TRINITY_DN2248_c0_g1_i1_len_747_SVMP_Partial
										VPLVGVEFWFHK	ADW54336.1	0.0003	FDLSTLGITFYEGMCQAYR	TRINITY_DN2248_c0_g1_i1_len_747_SVMP_Partial
										-	-	-	TAVIMAHEIGHNLGMEHDK	TRINITY_DN2248_c0_g1_i1_len_747_SVMP_Partial
										-	-	-	TFIELVIVVDHR	TRINITY_DN2248_c0_g1_i1_len_747_SVMP_Partial
										-	-	-	TLDSFAEWR	TRINITY_DN2248_c0_g1_i1_len_747_SVMP_Partial
										-	-	-	YYCTCGGNSCIMSAVLSNQPSK	TRINITY_DN2248_c0_g1_i1_len_747_SVMP_Partial
										-	-	-	LHSWVECESGECCDQCR	Q2UXQ5.1
										-	-	-	CPLTLYQCR	Q2UXQ5.1
										-	-	-	KIPCAPQDIK	O42138.1
										-	-	-	DKIIVQSSADVTLDLFAK	C5H5D3.1
					28b	24	19383.60#	20	CTL	ALAEESYCLLILTHK	Q7T045.1	5e-08	EQECSSEWSDGSSVSYDKLGK	Q4PRD2.1
										TWFNLNCEER	Q696W1.1	0.0003	CPPDSSPYR	Q696W1.1
										ADLVWIGLR	APB93444.1	0.0004	ADLVWIGLR	B0VXV0.1
										THFWIGLR	Q696W1.1	0.0009	FITHFWIGLR	Q696W1.1
										-	-	-	HLATIEWLGK	B4XSY7.1
					28c	5	16221.50#	15	CTL	TWEDAENFCQK	AMB36338.1	3e-07	ADLVWIGLR	B0VXV0.1
										HLATIEWLGK	B4XSZ1.1	3e-05	HLATIEWLGK	B4XSY7.1
										CELAYNFICQSR	B4XSZ1.1	4e-05	DQDCLPGWSFYEGHCYK	B4XSY7.1
										NAFVAELVTLTK	AMB36338.1	0.0004	TTDNQWLR	B5U6Y6.1
										SPEEVDFMIK	AJO70722.1	0.0005	-	-
29	C; D	100.28	97.3	22360.5
					-	-	-	-	svMP	EJVJVVDNVMFRKYNG	AHB62069.2	1	ELVIVVDHRMVKKYKN	TRINITY_DN2248_c0_g1_i1_len_747_SVMP
										EJVJVVDNVMFKKYNG	AHB62069.1	3e-09	ELVIVVDHRMVKKYKN	TRINITY_DN2248_c0_g1_i1_len_747_SVMP
										EJVJVVDNVMFKKYK	AHB62069.1	1e-08	ELVIVVDHRMVKKYKN	TRINITY_DN2248_c0_g1_i1_len_747_SVMP
					29a	7	-	>200	svMP	LYEMVNTLNVVFR	AMB36352.1	7e-08	-	-
										HDNAQLLTGIDNKR	XP_015683144.1	2e-05	-	-
										EFEFVNTLNVVFR	AHB62069.1	0.0001	-	-
										443.19-TSFTLDLFGDWR	ADI47668.1	0.0002	-	-
									(PLB)	-	-	-	SLEDGTLYIIEQVPK	F8S101.1
										-	-	-	FTAYAINGPPVEK	F8S101.1
					29b	10	-	200	svMP	LYEMVNTLNVVFR	AMB36352.1	7e-08	-	-
										443.19-TSFTLDLFGDWR	ADI47668.1	7e-06	-	-
										HDNAQLLTGIDNKR	XP_015683144.1	2e-05	-	-
										TCIMSPVAGSK	AHB62069.1	0.009	-	-
									(PLB)	-	-	-	SLEDGTLYIIEQVPK	F8S101.1
										-	-	-	FTAYAINGPPVEK	F8S101.1
					29c	12	-	150	svMP	LYEMVNTLNVVFR	AMB36352.1	7e-08	-	-
										HDNAQLLTGID-440.25	XP_015683144.1	9e-06	-	-
										LFVALVGVEIWNK	AHB62069.1	2e-06	-	-
					29d	70	-	50	svMP	SSGDDTLDSFGEWR	ADI47643.1	6e-08	SVGLIQYDSTTNLR	TRINITY_DN2248_c0_g1_i1_len_747_SVMP_Partial
										HDNAQLLTGIDLDGR	J3SDW6.1	2e-07	IPLNIHVTLTGVEFWCDR	TRINITY_DN2248_c0_g1_i1_len_747_SVMP_Partial
										PDYGMVDLGTK	AAX86634.1	3e-06	NCKFLSPGTICKK	P83041.1
										VQSEASFTLGLFGDWR	AMB36350.1	6e-05	HAPGDNGMVDPGTKCEDK	C0LZJ5.1
										EFEFVNTLNVVFR	AHB62069.1	0.0001	-	-
					29e	2	-	30	CTL	-	-	-	GQAEVWIGLWDKKK	P0DL30.1
30	C	102.26	-	9767.4
					30a	17	-	70	svMP	TWVFEMVNTLNEIYR	ABG26979.1	3e-09	LHSWVECESGECCEQCR	Q0NZX8.1
										DLFGDWR	ADI47668.1	0.011	-	-
					30b	83	-	55	svMP	LYEMVNTLNVVFR	AMB36352.1	7e-08	NCKFLSPGTICKK	P83041.1
										HDNAQLLTGID-440.25	XP_015683144.1	9e-06	GMVLPGTKCADGKVCSNR	A2CJE2.1
										VDSNVSFTLGLFGDWR	P20164.4	0.0007	-	-
										565.22-LLTGIDLNGR	ADI47641.1	0.0007	-	-
										SCIMSPVAGSK	AHB62069.1	0.009	-	-
31	C	103.86	-	6681.1
					31a	50	-	70	svMP	LYEMVNTLNVVFR	AMB36352.1	7e-08	LHSWVECESGECCDQCR	Q0NZX9.1
										YNQKEMVNTLNEIYR	ABG26979.1	1e-05	GMVLPGTK	Q0NZX9.1
										211.09-ECILNQPLR	ADI47711.1	0.002	FGSDATMAQDSCFQVNK	P86092.1
					31b	50	-	55	svMP	SSGDDTLDSFGEWR	ADI47643.1	6e-08	NCKFLSPGTICKK	P83041.1
										HDNAQLLTGIDLDGR	J3SDW6.1	2e-07	-	-
										LVIVVDHSMVTK	ADI47638.1	5e-07	-	-
										VNLLNEMYLPLNLR	ADI47590.1	1e-05	-	-
										EFEFVNTLNVVFR	AHB62069.1	0.0001	-	-
										EWYFTTCSQNQYQEFR	ABG26980.1	0.003	-	-
31-32	D	103-104	-	-	-	-	-	-	svMP	LVIVVDNVMFKKYK	AHB62069.1	1e-07	LVIVVDHRMVKKYK	TRINITY_DN2248_c0_g1_i1_len_747_SVMP
										YVELVITVDHRM	B8K1W0.1	2e-05	FIELVIVVDHRM	TRINITY_DN2248_c0_g1_i1_len_747_SVMP
32	C	104.22	-	3197.6
					32a	61	-	70	svMP	386.18-FEMVNTLNEIYR	XP_015683679.1	2e-05	-	-
										LGIEYAYCR	ADW54334.1	0.017	-	-
					32b	39	-	55	svMP	SSGDDTLDSFGEWR	ADI47643.1	6e-08	-	-
33	C	105.32	-	1102.9
					33a	62	-	55	svMP	VTSSGDDTLDSFGEWR	ADI47643.1	7e-10	SVGLIQYDSTTNLR	TRINITY_DN2248_c0_g1_i1_len_747_SVMP_Partial
										LVIVVDHSMVTK	ADI47638.1	5e-07	LHSWVECESGECCEQCR	Q0NZX9.1
										326.19-LNEFYLPLNIR	ADI47635.1	0.0006	-	-
										SVAIVEDYSWNAQ	Q8QG88.1	0.003	-	-
					33b	18	-	35	svMP	HSVKVQDHSVINR	AMB36350.1	0.003	YIELVIVADHAMVTK	Q98995.1
					33c	20	-	15	CTL	HLATIEWLGK	B4XSZ1.1	3e-05	HLATIEWLGK	B4XSY7.1
										ADLVWIGLR	APB93444.1	0.0004	ADLVWIGLR	B0VXV0.1
										SPEEVDFMIK	AJO70722.1	0.0005	DQECLPGWSFYEGHCYK	B5U6Y7.1
33-35	D	105-109	-	-	-	-	-	-	svMP	YLNSPKYIKVVIVADYIMFLKYG	Q4VM08.1	2e-18	-	-
34	C	107.15	-	8144.1
					34a	65	-	60	svMP	VTSSGDDTLDSFGEWGV	ADI47643.1	1e-08	SVGLIQYDSTTNLR	TRINITY_DN2248_c0_g1_i1_len_747_SVMP_Partial
										SCIMSGTLSCEGS	ADI47586.1	7e-08	SCIMSGTLSCEASIR	Q4VM08.1
										LYCFDNLPEHK	ADW54334.1	4e-07	LYCFDNLPEHK	Q4VM08.1
										SSDGDTLDSFGEWR	ADI47654.1	2e-07	IYEIVNILNVIYR	Q4VM08.1
										LGNEYGYCR	AGL45259.1	2e-06	LGNEYGYCR	Q4VM08.1
										-	-	-	TRIYEIVNILNVIYR	Q4VM08.1
										-	-	-	VTLDLFGK	Q4VM08.1
										-	-	-	MPQCILNK	Q4VM08.1
					34b	20	-	32	svMP	NPQCILNQPLR	ADI47711.1	1e-06	NPQCILNKPLR	Q98995.1
										YIELVIVADHAFV-229.14	ADI47713.1	2e-06	YIELVIVADHAMVTK	Q3ZD74.1
										VVLVADYIMFLK	C5H5D6.1	2e-05	QLVNNIIVFYR	Q3ZD74.1
										SSEALDLFGEWR	ADI47614.1	0.001	QLNLTPEQQR	Q98995.1
										487.59-VAHELGHN-429.24	XP_015669710.1	0.01	-	-
					34c	3	-	20	CTL	ADLVWIGLR	APB93444.1	0.0004	ADLVWIGLR	B0VXV0.1
										-	-	-	HLATIEWLGK	B4XSY7.1
					34d	12	-	15	CTL	HLATIEWLGK	B4XSZ1.1	3e-05	HLATIEWLGK	B4XSY7.1
										CELAYNFICQSR	B4XSZ1.1	4e-05	KTWEDAEK	B4XSY7.1
										ADLVWIGLR	APB93444.1	0.0004	ADLVWIGLR	B5U6Y7.1
										SPEEVDFMIK	AJO70722.1	0.0005	DQECLPGWSFYEGHCYK	B5U6Y7.1
										TTDNQWLR	Q4PRC6.1	0.001	TTDNQWLR	B5U6Y6.1
35	C	108.19	-	1793.5	35a	-	-	60	svMP	SSGDDTLDSFGEWR	ADI47643.1	6e-08	SVGLIQYDSTTNLR	TRINITY_DN2248_c0_g1_i1_len_747_SVMP_Partial
										LVIVVDHSMVTK	ADI47638.1	5e-07	-	-
										VPLVGVEIWDHR	ADI47619.1	0.0002	-	-
										YNSDLTVIR	ADI47687.1	0.012	-	-
										EVKLHEDYSPIDR	ADI47638.1	0.055	-	-
36	C	109.92	-	411.8
					36a	52	-	70	svMP	SSGDDTLDSFGEWR	ADI47643.1	6e-08	SVGLIQYDSTTNLR	TRINITY_DN2248_c0_g1_i1_len_747_SVMP_Partial
										LVIVVDHSMVTK	ADI47638.1	5e-07	LHSWVECESGECCEQCR	Q0NZX8.1
										VPLLGVEIWDNR	B8K1W0.1	0.004	-	-
										137.05-SVAIVEDYKLTTR	Q8QG88.1	0.027	-	-
					36b	32	-	60	CTL	VPLVGVEIWDHR	ADI47619.1	0.0002	LGNEYGYCR	Q4VM08.1
										518.28-VNLLNVIYR	AGL45259.1	0.0004	IYEIVNILNVIYR	Q4VM08.1
										GLNEYGYCR	AGL45259.1	0.012	-	-
										LDHGQQLTGIDLNGR	Q98995.1	0.014	-	-
					36c	16	-	15	CTL	ANFVAELVTLTK	AMB36338.1	3e-06	DQECLPGWSFYEGHCYK	B5U6Y7.1
										HLATIEWLGK	B4XSZ1.1	3e-05	HLATIEWLGK	B4XSY7.1
										ADLVWIGLR	APB93444.1	0.0004	ADLVWIGLR	B0VXV0.1
										SPEEVDFMIK	AJO70722.1	0.0005	EAVFVAELLSENVK	P0DJL2.1
										-	-	-	TWEDAERFCLD	P0DJL2.1
										-	-	-	TTDNQWLR	B5U6Y6.1

### Sheet: SI Table 3 - rel Quant
SI-Table 3. relative quantification of the venom proteome of Vipera anatolica senliki.
Peak	#	Time	PeakINT	Area	IntDensity	blank_area	blank_intdent		real	family		Area%
0			72866.7							Unknown peptides		0.134528
1			2103.3							Unknown peptides		0.00388314
2			15480.2							Unknown peptides		0.0285798
3			32026.4							svMP-i		0.0591276
4			2196.2							BPP		0.00405466
5			972.9							BPP		0.00179618
6			1831							Unknown peptides		0.00338042
7			1579.5							KUN		0.0029161
8			403.5							KUN		0.000744948
9			6560.1							DI		0.0121114
10			3545.9							DI		0.00654649
11			1427							KUN		0.00263455
12			3191.2							KUN		0.00589164
13			749.1							n/a		0.001383
14			41720.4								0.0770248
	14a			2178	41999	558	8007	10745.9	0.0135188	n/a		0.00104129
	14b			4248	107702	558	8007	46745.5	0.0588081	PLA2		0.00452968
	14c			9288	870668	558	8007	737390	0.927673	PLA2		0.0714538
								794882	1
15			1034.1								0.00190917
	15a			2090	49970	663	7674	25779	0.261336	n/a		0.000498935
	15b			3456	112866	663	7674	72864	0.738664	PLA2		0.00141024
								98642.9	1
16			55092.4								0.101712
	16a			2108	171960	1035	44617	81087.9	0.113811	CRISP		0.011576
	16b			2145	139397	1035	44617	46929.9	0.0658687	CRISP		0.00669966
	16c			7503	802893	912	34297	520732	0.730877	CRISP		0.0743392
	16d			1210	42224	450	12082	9736.84	0.0136662	CRISP		0.00139002
	16e			1856	58855	450	12082	9023.46	0.0126649	PLA2		0.00128818
	16f			770	28475	357	8172	10849.1	0.0152273	CRISP		0.000774404		1/2
										svMP		0.000774404		1/2
	16g			840	53345	357	8172	34116.8	0.0478848	SVMP		0.00487047		0.101712
								712476	1				x
17			13140.9								0.0242609
	17a			3554	370714	1088	48576	212038	0.535828	SVMP		0.0129997
	17b			1692	143524	1088	48576	67981.2	0.171791	SVMP		0.0041678
	17c			2132	113539	408	10027	61143	0.15451	CRISP		0.00374856
	17d			1560	45141	432	7419	18350.2	0.0463715	PLA2		0.00112501
	17e			1365	63873	704	14268	36208.5	0.0915	SVMP		0.00221987
								395721	1				x
18			7574.2								0.0139836
	18a			1836	108744	671	26301	36778.8	0.0865967	LAAO		0.00121093
	18b			1292	102520	671	26301	51877.8	0.122148	SVMP		0.00170806
	18c			1702	173537	671	26301	106824	0.25152	SVMP		0.00351716
	18d			2850	309385	671	26301	197674	0.465429	svSP		0.00650838
	18e			1792	94015	171	7788	12400.4	0.0291971	svSP		0.00040828
	18f			1325	35215	306	6259	8113.12	0.0191026	CRISP		0.000267122
	18g			1380	34887	900	15549	11045.2	0.0260062	PLA2		0.00036366
								424714	1				x
19			14881.3								0.0274741
	19a			2420	146011	522	16505	69493.6	0.187513	svSP		0.00515175
	19b			2600	199819	522	16505	117610	0.317345	SVMP		0.00871877
	19c			1302	81138	522	16505	39970.4	0.107851	svSP		0.00148156		1/2
										svMP		0.00148156		1/2
	19d			3450	193338	174	4278	108516	0.292805	svSP		0.00804456
	19e			1606	45532	682	12060	17132.6	0.0462287	svMP		0.00127009
	19f			938	34471	682	12060	17884.1	0.0482563	svMP		0.0013258		0.0274741
								370606	1				x
20			23643.3								0.0436506
	20a			392	29281	153	9069	6045.39	0.0160248	svSP		0.000699491
	20b			468	29281	153	9069	1540.53	0.00408354	svSP		0.000178249
	20c			2870	241044	232	9486	123696	0.327885	svSP		0.00715619		1/2
										svMP		0.00715619		1/2
	20d			2992	268976	232	9486	146639	0.388703	svSP		0.00848356		1/2
										svMP		0.00848356		1/2
	20e			3250	232218	232	9486	99332.2	0.263304	svSP		0.0114934		0.0436506
								377253	1				x
21			9106.8								0.0168131
	21a			3496	316672	792	32876	171553	0.415805	svSP		0.00699098
	21b			3128	252181	792	32876	122337	0.296518	svSP		0.0024927		1/2
										svMP		0.0024927		1/2
	21c			2925	187410	792	32876	65993	0.159952	svSP		0.00268929
	21d			1878	96765	1168	27408	52696.3	0.127724	PLA2		0.00214744		0.0168131
								412579	1				x
22			7036.7								0.0129913
	22a			2470	128307	1008	26204	64096.8	0.182309	svSP		0.00118421		1/2
										svMP		0.00118421		1/2
	22b			2272	106252	1008	26204	47189	0.134219	svSP		0.000871834		1/2
										svMP		0.000871834		1/2
	22c			3800	123184	640	8692	71575.2	0.20358	svSP		0.00264476
	22d			3150	51483	994	11396	15368.9	0.0437134	CTL		0.000567893
	22e			4161	152983	897	13247	91532.9	0.260345	CTL		0.00338221
	22f			1274	80635	897	13247	61820.4	0.175834	n/a		0.00228431		0.0129913
								351583	1				x
23			69029.1								0.127443
	23a			990	81274	380	25761	14159.8	0.0194074	SVMP		0.00247333
	23b			1197	96096	380	25761	14948.9	0.0204888	SVMP		0.00261115
	23c			7712	984113	504	26143	584084	0.800543	SVMP		0.102023
	23d			1118	31575	387	3575	21247.2	0.0291214	CTL		0.0037113
	23e			2378	117137	387	3575	95169.7	0.130439	CTL		0.0166235
								729609	1				x
24			42479.3								0.0784259
	24a			1533	116576	380	20010	35851.4	0.0382686	SVMP		0.00300125
	24b			1976	142981	380	20010	38929	0.0415536	SVMP		0.00325888
	24c			2508	203015	426	20110	84620.9	0.0903261	SVMP		0.00708391
	24d			7442	1014388	426	20110	663077	0.707782	SVMP		0.0555084
	24e			1419	132605	183	12577	35081.7	0.0374469	svMP		0.00293681
	24f			1544	124772	183	12577	18657.9	0.0199158	svSP		0.00156191
	24g			2296	92399	220	3045	60620.3	0.0647073	CTL		0.00507473
								936838	1				x
25			29082.2								0.053692
	25a			1365	87179	348	17252	19509.5	0.0472604	SVMP		0.00253751
	25b			3099	355834	348	17252	202202	0.48982	SVMP		0.0262994
	25c			2180	272348	348	17252	164275	0.397945	SVMP		0.0213665
	25d			1512	74598	189	5972	26822	0.0649744	svSP		0.00348861
								412809	1				x
26			598.2								0.00110441
	26a			1298	57251	616	14247	27230.5	0.208785	SVMP		0.000230584
	26b			1408	74711	616	14247	42146.4	0.323151	SVMP		0.000356889
	26c			2520	64720	544	793	61046.5	0.468064	CTL		0.000516932
								130424	1				x
27			7165.6								0.0132292
	27a			4326	409960	324	10075	275440	0.917987	SVMP		0.0121443
	27b			1800	36198	549	3535	24607.8	0.082013	CTL		0.00108497
								300048	1				x
28			21672.4								0.0400119
	28a			7363	893104	280	14452	513068	0.716252	SVMP		0.0286586
	28b			5226	314624	246	6859	168912	0.235804	CTL		0.00943497
	28c			1395	73239	246	6859	34343.5	0.047944	CTL		0.00191833
								716324	1				x
29			22360.5								0.0412823
	29a			660	76731	414	25389	36255.8	0.0650313	svMP		0.00268464
	29b			1278	133600	414	25389	55225.3	0.0990564	svMP		0.00408928
	29c			1495	156660	414	25389	64977.5	0.116549	SVMP		0.0048114
	29d			5876	751945	414	25389	391593	0.702392	SVMP		0.0289964
	29e			1188	20819	516	4933	9461.63	0.0169711	CTL		0.000700607
								557513	1				x
30			9767.4								0.0180327
	30a			2046	101677	392	8623	56670.2	0.174286	SVMP		0.00314286
	30b			4576	369146	392	8623	268486	0.825714	SVMP		0.0148899
								325156	1				x
31			6681.1								0.0123347
	31a			3298	255344	690	18787	165548	0.500833	SVMP		0.00617765
	31b			3534	261219	690	18787	164997	0.499167	SVMP		0.0061571
								330544	1				x
32			3197.6								0.00590346
	32a			1680	69034	630	9635	43340.7	0.609405	SVMP		0.00359759
	32b			1512	50903	630	9635	27779	0.390595	SVMP		0.00230586
								71119.7	1				x
33			1102.9								0.00203619
	33a			2646	139965	528	11781	80926.1	0.623477	SVMP		0.00126952
	33b			1404	35118	440	2707	26480.2	0.204011	SVMP		0.000415405
	33c			1664	23866	605	536	22391.8	0.172512	CTL		0.000351268
								129798	1				x
34			8144.1								0.0150358
	34a			4992	423596	448	14677	260052	0.652788	SVMP		0.00981516
	34b			3276	103138	432	3280	78264.7	0.196461	SVMP		0.00295395
	34c			1624	11587	450	284	10562.1	0.0265131	CTL		0.000398645
	34d			2838	59985	406	1501	49492.8	0.124238	CTL		0.00186801
								398372	1				x
35			1793.5							SVMP	0.00331119	0.00331119
36			411.8								0.000760271
	36a			1696	107778	836	15856	75610.8	0.520398	SVMP		0.000395644
	36b			1193	68740	836	15856	46113	0.317376	SVMP		0.000241292
	36c			1830	24731	708	449	23570.4	0.162226	CTL		0.000123336
								145294	1
											0.732423		1
		Sum	541649
		Prozent	1
		IST-counts	Summe
		105	0.764651
	PLA2	7	0.0823181
	svMP	48	0.428988
	CRISP	7	0.098795
	svSP	18	0.0715297
	CTL	14	0.0457567
	ZFP	0	0
	DI	2	0.0186578
	KUN	4	0.0121872
	LAAO	1	0.00121093
	PLB	0	0
	special	0	0
	5N	0	0		<1%
	n/a	4	0.00520753		<1%
	peptide	0	0
	<1 kDa			0
	1-3 kDa			0
	3-9 kDa			0
																								0.461299	0.0980206	0.0801706	0.0450561	0.0381995	0.0186578
																						von 360		166.068	35.2874	28.8614	16.2202	13.7518	6.71682
																						Summe		166.068	201.355	230.216	246.437	260.188	266.905
																						mitte vom Piece		83.0338	17.6437	14.4307	8.1101	6.87591	3.35841
	Daniel																					relative Mitte		83.0338	183.711	215.786	238.327	253.313	263.547
	45.5	svMP
	15.9	CRISP
	8.1	PLA2																				Peptide
	2	DI																				von 360		0	0	0
	1.6	svSP																				Summe		0	0	0
	1.1	CTL																				mitte vom Piece		0	0	0
	0.3	Kunitz																				relative Mitte		0	0	0	0
	10	n/a proteins
	9.3	svMPi
	10.1	n/a peptides
																								0.461299
																								0.0980206
																								0.0801706
																								0.0450561
																								0.0381995
																								0.0186578
																								0.00515175
																								0.00208361
																								0.0123507
																								0.23901
